# Natural variation in expression of a plant immune receptor mediates elicitor sensitivity

**DOI:** 10.1101/2025.09.03.674063

**Authors:** Brian Behnken, Wesley George, Antonio F. Chaparro, Ava Kloss-Schmidt, Adam D. Steinbrenner

## Abstract

Plant immune systems rely on pattern recognition receptors (PRRs) to specifically detect diverse pathogen/pest-associated molecular patterns (PAMPs). While many distinct receptors are known to mediate PAMP recognition, the role of transcriptional regulation of PRRs remains poorly understood. In legume plants, Inceptin Receptor (INR) senses an 11-amino acid peptide, In11, to activate direct and indirect defenses against caterpillar pests. Here we investigated the genetic basis of the rare In11 insensitivity phenotype found in common bean (*Phaseolus vulgaris*) landraces. Natural variation in the rapid In11-induced ethylene response corresponded with genetic variation at the locus encoding INR itself. Surprisingly, phenotypic variation corresponded with expression level of the INR receptor, rather than coding sequence variation. Promoter sequence variation across 21 accessions of Andean *Phaseolus vulgaris*, as well as near-isogenic lines (NILs) derived from crosses between an In11-sensitive and insensitive line, corresponded with strength of In11-induced ethylene response. Promoter alleles also corresponded with strength of activation of a luciferase reporter in the heterologous expression model, *Nicotiana benthamiana,* indicating that cis-element variation is sufficient to drive differences in leaf expression levels. Surprisingly, NILs encoding either WT or the lower expression *inr-2* allele did not show differences in resistance to herbivory by beet armyworm (*Spodoptera exigua*), or in In11-pretreatment protection assays, suggesting that even low INR expression can still mediate effective responses against herbivores despite insensitivity to the In11 elicitor in laboratory assays. Our results demonstrate that natural variation in PRR expression can contribute to differential PAMP responses while not necessarily affecting downstream resistance phenotypes.
