## Supplementary material for "Natural variation in expression of a plant immune receptor mediates elicitor sensitivity": S1 - S3 Tables

### Sheet: S1 Table - Summary of WGS
S1 Table: Summary of sequencing and mapping statistics for Phaseolus vulgaris accessions used in this study. Metrics include read counts, mapping rates, read quality, mismatch rates, reference genome length, mapped bases, depth of coverage, and coverage breadth at multiple thresholds. Accessions are grouped by relative INR expression phenotype (Low vs High).
Number	Internal Alias	Accession	Expression	reads_total	reads_mapped	map_rate_pct	mean_read_len_bp	read_N50_bp	mean_baseQ_phred	mismatch_rate_pct	ref_len_bp	bases_mapped	mean_depth	min_depth	max_depth	cov_1x	cov_4x	cov_10x	cov_20x
1	252	PI 638857	Low	17497832	15765431	90.1	140	150	37.2	0.679	537152766	2142433872	3.99	0	11329	100	85.3	53.16	43.29
2	253	PI 661803	Low	26528973	23995600	90.45	141	150	37.4	0.682	537178364	3254762639	6.06	0	17152	100	79.59	52.9	39.88
3	254	W6 17020	Low	20130922	18146520	90.14	140	150	37.4	0.713	537180845	2487534948	4.63	0	13826	100	84.29	64.05	52.68
4	255	PI 638858	Low	29484556	27786395	94.24	141	150	37.4	0.626	537158904	3842984773	7.15	0	11891	100	91.9	79.18	73.21
5	263	W6 17019	Low	12900294	11877945	92.07	138	150	37	0.743	537160988	1598400619	2.98	0	7237	100	91.55	66.75	61.81
6	268	W6 17028	Low	24046118	23541375	97.9	150	150	35.8	1.391	537146512	3327957674	6.2	0	17771	100	82.89	54.9	43.69
7	88	W6 17491	Low	19415360	19078914	98.27	150	150	35.6	1.414	537144378	2687390691	5	0	15475	100	89.9	68.08	59.82
8	247	PI 640965	Low	19322608	17944175	92.87	138	150	37.1	0.796	537186129	2467831495	4.59	0	8834	100	85.46	61.08	50.39
9	248	PI 638864	High	20163107	18618497	92.34	142	150	37.5	0.693	537172046	2495882199	4.65	0	14074	100	92.14	62.99	57.36
10	249	PI 638852	High	22210994	21961664	98.88	150	150	38.5	0.86	537147708	3248698110	6.05	0	26229	100	76.86	53.1	37.42
11	256	W6 17024	High	18497729	17048968	92.17	138	150	37	0.716	537188263	2306177960	4.29	0	8797	100	88.32	63.07	54.71
12	257	PI 638861	High	20245422	18743370	92.58	142	150	37.5	0.659	537177567	2578582344	4.8	0	10666	100	87.32	60.42	51.17
13	258	PI 661804	High	15073351	14078859	93.4	140	150	37.3	0.682	537161228	1922903824	3.58	0	8958	100	93.7	77.63	72.87
14	260	PI 638856	High	19108688	18908564	98.95	150	150	38.5	0.773	537144378	2802108234	5.22	0	27294	100	87.56	70.76	60.04
15	262	W6 17017	High	26057064	24108168	92.52	143	150	37.8	0.59	537153183	3277340656	6.1	0	17838	100	91.59	66.5	60.53
16	264	W6 17021	High	20663775	18998386	91.94	141	150	37.5	0.643	537173381	2613985156	4.87	0	9529	100	82.34	62.22	50.29
17	259	PI 638863	High	18693534	17309695	92.6	141	150	37.5	0.675	537167552	2391227708	4.45	0	7299	100	83.18	60.48	49
18	265	PI 638859	High	18466461	16934772	91.71	141	150	37.5	0.645	537169687	2317412761	4.31	0	8905	100	81.29	59.51	47.05
19	266	W6 17025	High	35216548	34739197	98.64	150	150	36	1.251	537144378	4924301826	9.17	0	30259	100	81.6	54.83	41.34
20	267	PI 638860	High	36423680	35922704	98.62	150	150	36	1.248	537143534	5098477258	9.49	0	49103	100	86.75	64.18	54.94
21	269	PI 638862	High	35655594	35152206	98.59	150	150	36.1	1.308	537139185	5000958960	9.31	0	32563	100	80.07	56.25	42.05
Averages	2.26573e+07	2.14601e+07	94.24	143.6	150	37.12	0.847	537161475	2989873986	5.56619	0	16906.1	100	85.89	62.48	52.55
Totals	475802610	450661405
Data	68.7	Gb

### Sheet: S2 Table - Ethylene Ratios
S2 Table. Ethylene Ratios of 21 accessions of Andean Phaseolus vulgaris. Ethylene response ratios of Andean Phaseolus vulgaris plants scratch-wounded and treated with wounding (w) + H2O or w + In11. Significance determined by Student’s T Test (p < 0.05).
Count	Accession	w + In11 / w + H2O	T Statistic	P Value
1	PI 638857	0.713	1.31	0.32
2	PI 638858	0.977	0.074	0.945
3	PI 640965	1.447	-0.985	0.381
4	PI 661803	0.959	0.238	0.823
5	W6 17019	1.308	-1.053	0.352
6	W6 17020	0.817	1.854	0.137
7	W6 17028	1.859	-1.589	0.187
8	W6 17491	0.745	1.101	0.333
9	PI 638852	6.659	-4.638	0.01
10	PI 638856	6.04	-7.087	0.019
11	PI 638859	11.105	-2.227	0.09
12	PI 638860	3.813	-2.352	0.143
13	PI 638861	5.295	-6.839	0.002
14	PI 638862	2.897	-2.622	0.059
15	PI 638863	4.904	-6.934	0.002
16	PI 638864	3.228	-2.046	0.177
17	PI 661804	2.687	-4.119	0.015
18	W6 17017	2.799	-5.936	0.004
19	W6 17021	4.994	-7.709	0.016
20	W6 17024	4.07	-9.998	0.001
21	W6 17025	5.518	-3.133	0.035

### Sheet: S3 Table - Primers
S3 Table: List of primers used in this study
Name	Gene id	Forward (5'-3')	Reverse (5'-3')	Size (bp)	Type
pINR	Phvul.007G077500	tttggtctcaggagGGTAATTCTTACCTATCGATTCC	tttggtctcacattATCACTCAGCAAGATGTTTTG	1852	Cloning
PvINR Genotyping	Phvul.007G077500	TGGCATGCCTCGTATATCACC	ATGCATGTAAGCATGGTTGCATC	1042-1195	Genotyping
PvINR Expression	Phvul.007G077500	GGGCAAAATTCCATCAGGGACCC	TGGAGCTCCACAGAGGCTAGGA	79	qRT-PCR
PvUBQ	Phvul.007G270100	AGAAAAGCCCCCAAGTGTTC	CTGCCATCTCCTTCTTCAGC	161	qRT-PCR
